# Estimating flux dynamics from metabolite concentration time courses with dynafluxr

**DOI:** 10.1101/2025.07.22.666125

**Authors:** Serguei Sokol, Svetlana Dubiley, Pauline Rouan, Cyril Charlier, Guy Lippens, Pierre Millard

## Abstract

**Motivation:** Quantifying metabolic fluxes and their dynamics is crucial for addressing fundamental and applied questions in systems and synthetic biology, health, and biotechnology. Since metabolic fluxes are not directly observable, they must be estimated using model-based approaches. While several methods are available to quantify steady-state fluxes, approaches for quantifying flux dynamics remain limited.

**Results:** We present a method to quantify flux dynamics from metabolite concentration time courses. Our approach employs constrained B-splines to solve mass balance equations without requiring prior knowledge of catalytic or regulatory mechanisms, or enzymatic parameters. We provide a comprehensive mathematical framework for dynamic flux calculation and demonstrate that our method enables accurate and robust quantification of flux dynamics for both simulated and experimental datasets.

**Availability and implementation:** `dynafluxr` is implemented in R and available on Windows, Unix, and MacOS platforms. The source code and the documentation are freely distributed under GPL-3 license at https://github.com/MetaSys-LISBP/dynafluxr/. A companion notebook producing figures similar to those of this article is available at https://github.com/MetaSys-LISBP/DynafluxR_notebook.
