## SupplementalData for "Estimating flux dynamics from metabolite concentration time courses with dynafluxr": data_toy.tsv

Time	E	B	G	F	I	J	C	H	K	D	A
0	0	0	0	0	0	0	0	0	0	0	0.999999999999997
2.63157894736842	0.0690391503492636	0.0820491184488853	0.0190132122514456	0.0448515970164868	0.00417413335118355	0.00272797338792801	0.0252114583780177	0.0188324053976412	0.00704770377200707	0.0345195751746318	0.768620526593776
5.26315789473684	0.17487640668062	0.0860899062037848	0.0315298087865237	0.0718737534937311	0.0136677327030739	0.0216540332534669	0.0235774357446683	0.0733916125707435	0.0383177205541175	0.0874382033403102	0.590777513903693
7.89473684210526	0.265341422843275	0.0681574732070878	0.0358881781346717	0.0812291493366467	0.0194473937136168	0.0502853036139986	0.0178562318397474	0.140381834895341	0.0821163100505453	0.132670711421638	0.454083723837248
10.5263157894737	0.334332002503333	0.0478917842297535	0.0359505079860932	0.0772828550311506	0.0213875892976827	0.0783982699795324	0.0125743178499316	0.210330607056656	0.129187824596543	0.167166001251667	0.349018067317529
13.1578947368421	0.384617169790298	0.0325719449875353	0.0332435509727426	0.0656908260141287	0.0203553046431284	0.10050145858346	0.00884357195915206	0.278222308212234	0.17396738092895	0.192308584895149	0.268262449732466
15.7894736842105	0.421689858270426	0.0224009431876489	0.0291110482004017	0.0525538306867633	0.0174569833551103	0.114086958764491	0.00650746689134671	0.340845814637074	0.213087418556087	0.210844929135213	0.206192025141947
18.4210526315789	0.450137151138888	0.0157194205503861	0.0247710535454536	0.041330802067855	0.0139836089497326	0.118974720304908	0.00502517934978703	0.396643205170324	0.245346249428817	0.225068575569444	0.158483434492106
21.0526315789474	0.472714768980935	0.0112171805803213	0.0208830964208172	0.0326671019645373	0.0108477683794896	0.116772605877837	0.00399423350331023	0.445447015625663	0.27115822058599	0.236357384490468	0.121813613157553
23.6842105263158	0.490944458949651	0.00810307430463431	0.0175844479423027	0.0260609600846631	0.00834396789172714	0.109795871611261	0.00321515321131987	0.487795855709365	0.291569163915689	0.245472229474825	0.0936284397698981
26.3157894736842	0.50575637995732	0.00590366552330321	0.0148022790207536	0.0209337866739467	0.00641546384825348	0.100117511586832	0.00259983873321189	0.524384525666955	0.307622937654778	0.25287818997866	0.0719647389680799
28.9473684210526	0.517806243125707	0.0043265622144655	0.0124421467454827	0.0168813991393967	0.00493067384881469	0.0892369597652897	0.00210415116667496	0.555861411314073	0.320186441738985	0.258903121562853	0.0553135742429461
31.5789473684211	0.527597625132804	0.00318415140224971	0.0104324877086735	0.0136396461957065	0.00378124526577984	0.0781401465104215	0.00170105546501013	0.582807307323599	0.329960265994195	0.263798812566402	0.0425151475621535
34.2105263157895	0.535533154093908	0.00235113232554814	0.00872061386586002	0.0110275563638503	0.00288941064124818	0.0674438199893785	0.0013718289293953	0.605751046480855	0.337514285640594	0.267766577046954	0.0326780143569065
36.8421052631579	0.54194186472971	0.00174101038730307	0.00726489470258017	0.00891383707105826	0.0021981989060238	0.0575119930257911	0.00110266521386576	0.625179476309097	0.343313368853771	0.270970932364855	0.0251169920194218
39.4736842105263	0.547096235481487	0.00129269391583256	0.00603047667548559	0.00719931161737726	0.00166415994387228	0.0485363334655156	0.0008829199596927	0.641540551504491	0.347735227248064	0.273548117740744	0.0193054351769861
42.1052631578947	0.551223489809851	0.000962395646836985	0.00498728255543467	0.00580706312112717	0.00125332137045483	0.0405918745464077	0.000704080298149363	0.655243684158347	0.351084488430369	0.275611744904925	0.0148385533983132
44.7368421052632	0.554513479798609	0.000718447434570371	0.00410900515290233	0.00467635328322607	0.000938827484423776	0.0336765996767802	0.000559146870258851	0.666659663743238	0.353604723764577	0.277256739899304	0.0114052164552926
47.3684210526316	0.55712453702168	0.000537824049871121	0.00337252059111736	0.00375859543768341	0.000699380011076342	0.0277398472120761	0.000442261649218954	0.676121019265484	0.355488961793358	0.27856226851084	0.00876628327262921
50	0.559188113885376	0.000403733305829227	0.00275749173428159	0.00301455479208701	0.000518103181676421	0.0227025785604553	0.000348479025571348	0.683923057868787	0.356888840114993	0.279594056942688	0.00673794458862063
